# Recombination persists near the mating-type locus in pseudo-homothallic *Cladorrhinum* fungi (Sordariales)

**DOI:** 10.64898/2026.10.08.757285

**Authors:** Jeanne Legendre–Despas, Emy Cavicchi, Valérie Gautier, Christophe Lalanne, Tatiana Giraud, Philippe Silar, Fanny E. Hartmann

**Affiliations:** Écologie, Société et Évolution, CNRS, Université Paris-Saclay, AgroParisTech, Gif-sur-Yvette, France; Laboratoire Interdisciplinaire des Énergies de Demain, Université Paris Cité, Paris, France

**Keywords:** *Podospora australis*, *Podospora anserina*, sex chromosomes

## Abstract

Recombination suppression has evolved repeatedly across eukaryotes around sex-determining and mating-type loci. Recent theoretical models proposed that such suppression can evolve due to various effects of recessive deleterious mutations, predicting that it should only evolve in lineages experiencing extended diploid phases. Ascomycete fungi provide a powerful system to test this prediction, as pseudo-homothallic ascomycetes maintain prolonged diploid-like phases, while most other ascomycetes have a predominant haploid phase. Megabase-scale non-recombining regions have in fact been reported around the mating-type locus in the four pseudo-homothallic ascomycete lineages studied to date. Here, we studied a previously unexplored lineage of *Sordariales*, formerly referred to as *Podospora australis* and suggested to be pseudo-homothallic. Combining genome sequencing, phylogenomic analyses and life-cycle characterization, we identified and described two distinct species and reassigned them to the *Cladorrhinum* genus. We showed that the two species produce large proportions of self-fertile ascospore-derived mycelia, but the frequencies varied substantially among four strains, and with a selfing progeny, indicating large variation in the extent of the diploid-like phase. By analysing the genomes of five wild strains and of selfing progenies, we did not detect any footprints of large recombination suppression (no heterozygosity, rearrangements or repeated elements). This may be due to the smaller proportion of the life cycle spent in a diploid-like stage compared to other pseudo-homothallic species, or to other features of the life cycle, in agreement with theoretical models. In addition, our results decouple the evolution of pseudo-homothallism from that of recombination suppression, showing that there is no fundamental developmental constraint forcing their joint evolution.
