## Supplementary tables for "Recombination persists near the mating-type locus in pseudo-homothallic *Cladorrhinum* fungi (Sordariales)"

### Sheet: table-S1
Table-S1
Strain ID	Sequenced culture type	Sequencing technology	Assembly method	Size (Mb)	Contig number	Largest contig (Mb)	Contig N50 (Kb)	Unique regions (Mb)	Repeated regions (Mb)	BUCSO score (%)	Mating type in the assembly	reference	Genbank Project ID	MAT allele present in genome
PSN303*	F0 heterokaryon	Illumina	SPAdes	38.7	5839	538 385	96	37.3	1.4	98.2		This paper		MAT1-2
PSN309*	F0 heterokaryon	Illumina	SPAdes	37.8	748	1 474 585	124	36.8	1	98.4	mat1-2	Hensen et al. 2023		MAT1-2
PSN309_F0-mat1-1	F0 homokaryon	Illumina	unicycler	37.6	1098	540 300	80	36.7	0.9	98.2	mat1-1	This paper		MAT1-1
PSN309_F0-mat1-2	F0 homokaryon	MINION + Illumina	Fly	40.6	16	9 489 624	5 262 382	36.9	3.7	97.9	mat1-2	This paper		MAT1-2
PSN314*	F0 heterokaryon	Illumina	SPAdes	38.8	6124	714 665	95	37.4	1.4	98.2		This paper		MAT1-1
PSN672C*	F0 heterokaryon	Illumina	SPAdes	38.2	4625	382 541	101	37	1.2	98.5		This paper		MAT1-2
PSN672D	F0 heterokaryon	Illumina	SPAdes	38.2	4466	410 145	105	37	1.2	98.5		This paper		MAT1-1
PSN824*	F0 heterokaryon	Illumina	unicycler	37.3	947	355 941	94	36.5	0.8	98.2	mat1-1 + mat1-2	This paper		MAT1-1 + MAT1-2
PSN873*	F0 heterokaryon	Illumina	SPAdes	38.5	5134	553 342	108	37.3	1.2	98.3		This paper		MAT1-2
PSN993A*	F0 heterokaryon	Illumina	SPAdes	38.1	4352	448 176	100	36.9	1.2	98.5		This paper		MAT1-2
PSN1024A*	F0 heterokaryon	Illumina	unicycler	37	2687	196 238	33	36.4	0.6	97.8		This paper		MAT1-1
PSN1024D	F0 heterokaryon	Illumina	unicycler	36.9	2648	179 618	34	36.3	0.6	98		This paper		MAT1-2
PSN1235*	F0 heterokaryon	Illumina	unicycler	39.1	2374	477 396	96	38	1.1	98.3	mat1-2	This paper		MAT1-1
PSN1235_F1-sp1	F1 homokaryon	Illumina	SPAdes	38.2	2203	738 534	108	37.2	1	98.3		This paper		MAT1-2
PSN1235_F1-sp3	F1 homokaryon	Illumina	unicycler	37.9	1454	807 496	133	36.9	1	98.3		This paper		MAT1-1

### Sheet: table-S2
Table-S2
Species	Strain	ITS	LSU
Cladorrhinum foecundissimum	CBS 180.66	MK926856	MK926856
Cladorrhinum globisporum	CBS 433.96	KU746680	KU746726
Cladorrhinum grandiusculum	CBS 120013	GQ922544	MT731524
Cladorrhinum hyalocarpum	CBS 322.70	MK926857	MK926857
Cladorrhinum intermedium	LC5415	MK926859	MK926859
Cladorrhinum leucotrichum	CBS 463.61	MH858107	MH869684
Cladorrhinum queenslandicum	BRIP63076a	PP766546	PP766573
Stchigelomyces brunnescens	CBS 433.96	FM955446	FR692346

### Sheet: table-S3
Table-S3
Species	strain ID	Bioproject accession number
Apiosordaria backusii*	CBS 540.89	PRJNA371214
Cercophora samala*	CBS 307.81	PRJNA953074
Cladorrhinum microsclerotigenum*	CBS 290.75	PRJNA1080881
Cladorrhinum samala*	PSN324	PRJNA953075
Cladorrhinum sp.	PSN259	PRJNA953076
Cladorrhinum sp.	PSN332	PRJNA953077
Podospora anserina*	S	PRJNA12954
Podospora bellae-mahoneyi	CBS 112042	PRJNA685103
Podospora comata	T	PRJEB24890
Podospora fimiseda*	CBS 990.96	PRJNA953071
Podospora pauciseta	CBS 237.71	PRJNA693675
Podospora pseudoanserina	CBS 253.71	PRJNA685103
Podospora pseudocomata	CBS 415.72	PRJNA693675
Podospora pseudopauciseta	CBS 411.78	PRJNA693675
Podospora reunionensis	PSN1158	PRJNA1195547
Podospora setosa*	CBS 892.96	PRJNA953069
Similihumicola thailandica	PSTH28	PRJNA1423019**
Triangularia bambusae*	CBS 352.33	PRJNA1422989
Triangularia pseudotetraspermae var. pseudotetraspermae*	PSN2164	PRJNA1422989
Triangularia pseudotetraspermae var. thailandica	PSTH112	PRJNA1422989
Triangularia tetraspermae	CBS 363.84	PRJNA1422989
Triangularia tetraspora	CBS 158.87	PRJNA1422989
Triangularia diverruculosa var. diverruculosa*	CBS 315.58	PRJNA953073
The names are those used in the GenBank Bioprojects.
*strains used in the ITS + LSU tree
**Tangthirasunun N., Gautier V., Lalanne C., Gladieux P. and Silar P. (2026) Diversity of Sordariales fungi: Similihumicolaceae fam. nov. and Similihumicola gen. nov. to accommodate Similihumicola phialophoroides comb. nov. and Similihumicola thailandica sp. nov. Cryptogamie Mycologie in the press.

### Sheet: table-S4
Table-S4
Crossed-strains	Type of cross	Presence of perithecia at the frontier of parental thalli (in at least one replicate)
PSN309_F0-mat1-2-x-PSN1024A-mat1-1	interspecies crosses	0
PSN309_F0-mat1-2-x-PSN672D-mat1-1	interspecies crosses	x
PSN1235_F1-sp1-mat1-2-x-PSN1024A-mat1-1	interspecies crosses	0
PSN1235_F1-sp1-mat1-2-x-PSN672D-mat1-1	interspecies crosses	0
PSN1024D-mat1-2-x-PSN309_F0-mat1-1	interspecies crosses	0
PSN1024D-mat1-2-x-PSN1235_F1-sp3-mat1-1	interspecies crosses	0
PSN672C-mat1-2-x-PSN309_F0-mat1-1	interspecies crosses	0
PSN672C-mat1-2-x-PSN1235_F1-sp3-mat1-1	interspecies crosses	0
PSN309_F0-mat1-2-x-PSN1235_F1-sp3-mat1-1	intraspecific crosses Cladorrhinum taenioides	x
PSN1235_F1-sp1-mat1-2-x-PSN309_F0-mat1-1	intraspecific crosses Cladorrhinum taenioides	x
PSN1024D-mat1-2-x-PSN672D-mat1-1	intraspecific crosses Cladorrhinum neoaustrale	x
PSN672C-mat1-2-x-PSN1024A-mat1-1	intraspecific crosses Cladorrhinum neoaustrale	x
PSN309_F0-mat1-2-x-PSN309_F0-mat1-1	intra-strain crosses	x
PSN1235_F1-sp1-mat1-2--x-PSN1235_F1-sp3-mat1-1	intra-strain crosses	x
PSN1024D-mat1-2-x-PSN1024A-mat1-1	intra-strain crosses	x
PSN672C-mat1-2-x-PSN672D-mat1-1	intra-strain crosses	x
PSN1024D-mat1-2-x-PSN1024D-mat1-2	intra-mat crosses	0
PSN1024A-mat1-1-x-PSN1024A-mat1-1	intra-mat crosses	0
PSN672C-mat1-2-x-PSN672C-mat1-2	intra-mat crosses	0
PSN672D-mat1-1-x-PSN672D-mat1-1	intra-mat crosses	0

### Sheet: table-S5
table-S5
Gene ID long read based assembly	Gene ID (Hensen et al 2023) assembly	Gene ontology term (Hensen et al 2023)	Coordonnées du gène au sein du génome de MAT1-1 (C_X:N1-N2 pour de N1 pb à N2 pb sur le contig n°X)	Processus biologique
PSN309_Fly_C_1_000964.1	jgi|Podaus1|100883|CE100882_17417	100883 3727 protein binding molecular_function GO:0005515	C_175:12328-18064	Purine metabolism
		100883 5939 zinc ion binding molecular_function GO:0008270	C_175:12328-18064	DNA polymerase
PSN309_Fly_C_1_002074.1	jgi|Podaus1|121125|CE121124_4138	121125 2246 actin binding molecular_function GO:0003779	C_175:12328-18064	Pyrimidine metabolism
		121125 3752 phospholipid binding molecular_function GO:0005543	C_175:30436-32444	Vitamin B6 metabolism
PSN309_Fly_C_1_002077.1	jgi|Podaus1|121223|CE121222_17645	121223 162 nucleotide binding molecular_function GO:0000166	C_175:30436-32444	Porphyrin and chlorophyll metabolism
		121223 3172 aminoacyl-tRNA ligase activity molecular_function GO:0004812	C_175:30436-32444	Nicotinate and nicotinamide metabolism
		121223 3736 ATP binding molecular_function GO:0005524	C_175:30436-32444	Thiamine metabolism
		121223 3930 cytoplasm cellular_component GO:0005737	C_175:30436-32444	Aminosugars metabolism
		121223 4556 translation biological_process GO:0006412	C_175:30436-32444	Riboflavin metabolism
		121223 4561 tRNA aminoacylation for protein translation biological_process GO:0006418	NA	Valine, leucine and isoleucine biosynthesis
		121223 3192 valine-tRNA ligase activity molecular_function GO:0004832	NA	Aminoacyl-tRNA biosynthesis
		121223 4581 valyl-tRNA aminoacylation biological_process GO:0006438
PSN309_Fly_C_1_000953.1	jgi|Podaus1|152175|CE152174_1754	152175 2290 catalytic activity molecular_function GO:0003824
		152175 4851 aromatic compound metabolic process biological_process GO:0006725
		152175 5873 ferric iron binding molecular_function GO:0008199
		152175 3721 iron ion binding molecular_function GO:0005506
		152175 7287 catechol metabolic process biological_process GO:0009712
		152175 10882 catechol 1,2-dioxygenase activity molecular_function GO:0018576
		152175 9903 oxidoreductase activity, acting on single donors with incorporation of molecular oxygen, incorporation of two atoms of oxygen molecular_function GO:0016702
PSN309_Fly_C_1_000973.1	jgi|Podaus1|173353|CE173352_28841	173353 3043 protein kinase activity molecular_function GO:0004672
		173353 3736 ATP binding molecular_function GO:0005524
		173353 4602 protein amino acid phosphorylation biological_process GO:0006468
		173353 3045 protein serine/threonine kinase activity molecular_function GO:0004674
PSN309_Fly_C_1_002070.1	jgi|Podaus1|375482|e_gw1.9.185.1	375482 3827 intracellular cellular_component GO:0005622
		375482 12091 rRNA binding molecular_function GO:0019843
		375482 2216 RNA binding molecular_function GO:0003723
PSN309_Fly_C_1_002083.1	jgi|Podaus1|380893|e_gw1.29.92.1	380893 3546 transporter activity molecular_function GO:0005215
		380893 4927 transport biological_process GO:0006810
		380893 9320 membrane cellular_component GO:0016020
PSN309_Fly_C_1_002067.1	jgi|Podaus1|381423|e_gw1.32.24.1	381423 70 protein import into nucleus, docking biological_process GO:0000059
		381423 3838 nucleus cellular_component GO:0005634
		381423 3846 nuclear pore cellular_component GO:0005643
		381423 3930 cytoplasm cellular_component GO:0005737
		381423 4994 intracellular protein transport biological_process GO:0006886
		381423 6212 protein transporter activity molecular_function GO:0008565
		381423 3708 binding molecular_function GO:0005488
PSN309_Fly_C_1_000969.1	jgi|Podaus1|393163|e_gw1.176.10.1	393163 2227 structural constituent of ribosome molecular_function GO:0003735
		393163 3827 intracellular cellular_component GO:0005622
		393163 4025 ribosome cellular_component GO:0005840
		393163 4556 translation biological_process GO:0006412
PSN309_Fly_C_1_002071.1	jgi|Podaus1|397790|estExt_Genewise1.C_1_t20391	397790 2353 DNA-directed DNA polymerase activity molecular_function GO:0003887
		397790 4421 DNA replication biological_process GO:0006260
		397790 162 nucleotide binding molecular_function GO:0000166
		397790 2176 DNA binding molecular_function GO:0003677
		397790 2175 nucleic acid binding molecular_function GO:0003676
		397790 4301 nucleobase, nucleoside, nucleotide and nucleic acid metabolic process biological_process GO:0006139
		397790 16887 DNA polymerase activity molecular_function GO:0034061
PSN309_Fly_C_1_000954.1	jgi|Podaus1|493914|fgenesh1_kg.29_#_76_#_TRINITY_DN1832_c0_g1_i7	493914 2228 translation initiation factor activity molecular_function GO:0003743
		493914 4557 translational initiation biological_process GO:0006413
		493914 4556 translation biological_process GO:0006412
PSN309_Fly_C_1_000950.1	jgi|Podaus1|493928|fgenesh1_kg.29_#_90_#_TRINITY_DN2248_c0_g1_i2	493928 108 sulfate assimilation biological_process GO:0000103
		493928 3142 sulfate adenylyltransferase (ATP) activity molecular_function GO:0004781
		493928 3736 ATP binding molecular_function GO:0005524
		493928 9573 kinase activity molecular_function GO:0016301
		493928 9970 transferase activity, transferring phosphorus-containing groups molecular_function GO:0016772
		493928 6933 sulfate adenylyltransferase complex (ATP) cellular_component GO:0009336
PSN309_Fly_C_1_000972.1	jgi|Podaus1|507362|fgenesh1_kg.176_#_21_#_TRINITY_DN2607_c1_g1_i4	507362 888 phosphatidylinositol-4,5-bisphosphate 5-phosphatase activity molecular_function GO:0001668
		507362 5817 protein tyrosine/serine/threonine phosphatase activity molecular_function GO:0008138
		507362 5996 protein tyrosine/threonine phosphatase activity molecular_function GO:0008330
		507362 6224 JUN kinase phosphatase activity molecular_function GO:0008579
		507362 6581 phosphohistidine phosphatase activity molecular_function GO:0008969
		507362 9583 inositol bisphosphate phosphatase activity molecular_function GO:0016312
		507362 10185 MAP kinase tyrosine/serine/threonine phosphatase activity molecular_function GO:0017017
		507362 10316 inositol-1,3,4-trisphosphate 4-phosphatase activity molecular_function GO:0017161
		507362 11454 alpha-ribazole-5'-P phosphatase activity molecular_function GO:0019175
		507362 11457 NADP phosphatase activity molecular_function GO:0019178
		507362 11471 transmembrane receptor protein phosphatase activity molecular_function GO:0019198
		507362 13238 inositol-1,3,4,5,6-pentakisphosphate 3-phosphatase activity molecular_function GO:0030351
		507362 13239 inositol-1,4,5,6-tetrakisphosphate 6-phosphatase activity molecular_function GO:0030352
		507362 19191 5-amino-6-(5-phosphoribitylamino)uracil phosphatase activity molecular_function GO:0043726
		507362 19276 phosphatidylinositol-4-phosphate phosphatase activity molecular_function GO:0043812
		507362 19277 phosphatidylinositol-3,5-bisphosphate 5-phosphatase activity molecular_function GO:0043813
PSN309_Fly_C_1_002076.1	jgi|Podaus1|508467|fgenesh1_kg.218_#_23_#_TRINITY_DN92_c1_g1_i5	508467 2567 cytochrome-c oxidase activity molecular_function GO:0004129
		508467 3932 mitochondrial envelope cellular_component GO:0005740
		508467 4283 electron transport biological_process GO:0006118
PSN309_Fly_C_1_000968.1	jgi|Podaus1|518014|fgenesh1_pm.176_#_3	518014 2175 nucleic acid binding molecular_function GO:0003676
		518014 5939 zinc ion binding molecular_function GO:0008270
PSN309_Fly_C_1_002073.1	jgi|Podaus1|518362|fgenesh1_pm.218_#_1	518362 2175 nucleic acid binding molecular_function GO:0003676
		518362 5939 zinc ion binding molecular_function GO:0008270
		518362 3727 protein binding molecular_function GO:0005515
PSN309_Fly_C_1_000967.1	jgi|Podaus1|535899|estExt_fgenesh1_pg.C_2180002	535899 3200 ubiquitin-protein ligase activity molecular_function GO:0004842
		535899 24685 regulation of ubiquitin-protein ligase activity biological_process GO:0051438
		535899 24687 regulation of ubiquitin-protein ligase activity during meiotic cell cycle biological_process GO:0051440
		535899 24690 positive regulation of ubiquitin-protein ligase activity biological_process GO:0051443
		535899 24691 negative regulation of ubiquitin-protein ligase activity biological_process GO:0051444
PSN309_Fly_C_1_000966.1	jgi|Podaus1|544330|MIX7555_456_18	544330 2909 nuclease activity molecular_function GO:0004518
		544330 4440 DNA repair biological_process GO:0006281
		544330 2362 DNA-(apurinic or apyrimidinic site) lyase activity molecular_function GO:0003906
PSN309_Fly_C_1_002082.1	jgi|Podaus1|546712|MIX9937_52_31	546712 2175 nucleic acid binding molecular_function GO:0003676

### Sheet: table-S6
Table-S6
Strain	start	end	size of the region	number of SNPs
PSN309	5869905	6038935	169031	93
PSN824	5848122	6018997	170876	123
PSN1235	5921672	6022845	101174	52
PSN1024	5848819	5976175	127357	186
PSN672	5927636	6499732	572097	675
F11_672sp104	5927636	6060083	132448	131
F11_672sp107	5927636	6049029	121394	135
F11_672sp109	5927636	6013859	86224	134
F11_672sp112	5927636	6060083	132448	134
F11_672sp114	5927636	6013859	86224	131
F11_672sp116	5927636	6013859	86224	130
F11_672sp117	5927636	6013859	86224	133
F11_672sp119	5927636	6013859	86224	134
F11_672sp121	5927636	6013859	86224	133
F11_672sp128	5927636	6013859	86224	134
F11_672sp131	5927636	6024885	97250	135
F11_672sp133	5927636	6013859	86224	134
F11_672sp138	5927636	6029361	101726	129
F11_672sp144	5927636	6024885	97250	132
F11_672sp150	5927636	6013859	86224	133

### Sheet: table-S7
Table-S7
	C. taenioides			C. neoaustrale
	PSN1235	PSN309F1_cross 1	PSN309F1_cross 2	PSN1024	PSN672F1	PSN672F11
Total number of studied ascospores	26	18	68	30	25	101
Number of heterokaryotic ascospore-derived mycelia	22	14	47	29	10	101
% of heterokaryotic ascospore-derived mycelia	84.62	77.78	69.12	96.67	40	100

### Sheet: table-S8
Table-S8
Mating-type allele	Forward (5'-3')	Reverse (5'-3')
MAT_1_1	AGCTGCTTGAATGAAGGCCT	TACCAGACAGACCGTTTCCG
MAT_1_2	CAAGGAGATCAGGCACCTCG	TCTTCTGAGATTCGCCGTCG

### Sheet: table-S9
Table-S9
PCR mix	Volume (µL)
Buffer + MgCl2 1.5mM	3
dNTP 2.5 mM	1.2
forward primer 10 µM	1.2
reverse primer 10 µM	1.2
taq Qubio 5 U/µL	0.15
DNA sample	3
H20	20.3
PCR condition	T°C	Time	Number of repetitions
Initial denaturation	94	5 min
Denaturation	94	30 s	X10
Primer annealing (-1°C/cycle)	60->50	30 s
Extension	72	1 min
Denaturation	94	30 s	X 30
Primer annealing	50	30 s
Extension	72	1 min
Final extension	72	5 min
